# Novel antimicrobial activity of photoactive compounds originally synthesized for industrial applications

**DOI:** 10.1101/2025.01.21.634129

**Authors:** José Manuel Ezquerra-Aznárez, Raquel Alonso-Román, Ainhoa Lucía, Raquel Andreu, Santiago Franco, José A. Aínsa, Santiago Ramón-García

## Abstract

The emergence of antimicrobial resistance threatens advances achieved by medicine in the last century. This situation has been aggravated by the suboptimal outcome of screening campaigns to provide novel antibiotics. In this study, we took an alternative approach to discover new chemical scaffolds with antimicrobial activity. We screened a collection of photoactive compounds originally synthesized for industrial purposes and found that 4*H*-pyran-4-ylidenes are active against Gram-positive bacteria. Compounds belonging to this family displayed dose-dependent bactericidal activity against wild-type *Staphylococcus aureus* and Methicillin Resistant *S. aureus* (MRSA). Importantly, they were not cytotoxic to hepatic cell lines at the concentrations at which antimicrobial activity was observed. Resistance to 4*H*-pyran-4-ylidenes in *S. aureus* was achieved via mutations in the *rny* locus, likely via changes in mRNA levels of genes critical for their activity. Overall, we demonstrate that chemical libraries not originally intended for drug discovery can be a fruitful source of chemical diversity for the development of novel antimicrobials.
