## Supplementary material for "Novel antimicrobial activity of photoactive compounds originally synthesized for industrial applications": Table S2

### Sheet: Table S2
Table S2. Summary of 4H-pyran-4-ylidene derivatives used in this study
					Minimal Inhibitory Concentration
	Compound	Reference	Description	Molecular weight	A. baumanii	E. cloacae	K. pneumoniae	P. aeruginosa	S. typhimurium	C. diphteriae	C. glutamicum	E. faecalis	S. aureus	S. epidermidis	S. agalactiae	M. ab. abscessus	M. ab. bolletii	M. ab. massiliense	M. avium	M. smegmatis
		1	Minimal structure Phenyl group	423.483	>50	>50	>50	>50	>50	>50	>50	>50	>50	>50	>50	>50	>50	>50	>50	>50
		1	Minimal structure Tert-butyl group	383.504	>50	>50	>50	>50	>50	6.25	6.25	12.5	12.5	12.5	12.5	>50	>50	>50	>50	>50
		this work	Dioxane binding to tiophene Phenyl group	481.519	>50	>50	>50	>50	>50	>50	>50	>50	>50	>50	>50	>50	>50	>50	>50	>50
		2	OTBMS binding to tiophene Phenyl group	498.393	>50	>50	>50	>50	>50	>50	>50	>50	>50	>50	>50	>50	>50	>50	>50	>50
		10	Minimal structure Tert-butyl-phenyl group	536.684	>50	>50	>50	>50	>50	12.5	>50	>50	>50	>50	3.125	>50	>50	>50	>50	>50
		this work	COOH replaced by CN Phenyl group	404.483	>50	>50	>50	>50	>50	>50	>50	>50	>50	>50	>50	>50	>50	>50	>50	>50
		this work	COOH replaced by a monoester phosphonic acid Phenyl group	487.507	>50	>50	>50	>50	>50	>50	>50	>50	50	>50	>50	>50	>50	>50	>50	>50
		3	COOH replaced by a monoester phosphonic acid Tiophene replaced by Tiazol Phenyl group	488.495	>50	>50	>50	>50	>50	>50	>50	>50	>50	>50	>50	>50	>50	>50	>50	>50
		3	COOH replaced by a phosphonic acid Tiophene replaced by Tiazol Phenyl group	460.442	>50	>50	>50	>50	>50	>50	>50	>50	>50	>50	>50	>50	>50	>50	>50	>50
		this work	COOH replaced by a phosphonic acid Tiophene replaced by Tiazol Tert-butyl group	420.462	>50	>50	>50	>50	>50	>50	>50	>50	>50	>50	>50	>50	>50	>50	>50	>50
		4	Double tiophene and COOH groups Tert-butyl group	560.684	>50	>50	>50	>50	>50	12.5	25	50	50	25	12.5	>50	>50	>50	>50	>50
		5	Tiophene removed Furane group with CN, CHO and Ph as substituents Tert-butyl group	401.498	>50	>50	>50	>50	>50	>50	>50	>50	>50	>50	>50	>50	>50	>50	>50	>50
		this work	Tiophene removed Furane group with CN, CHO and Ph-MeO as substituents Tert-butyl group	431.524	>50	>50	>50	>50	>50	50	>50	>50	>50	>50	>50	>50	>50	>50	>50	>50
		this work	Tiophene removed Two 6-member heterocycles One 5-member heterocycle with N and S atoms Phenyl group	551.614	>50	>50	>50	>50	>50	>50	>50	>50	>50	>50	>50	>50	>50	>50	>50	>50
		11	Tiophene replaced by tiazol with a -CHO subsituent COOH removed Phenyl group	357.43	>50	>50	>50	>50	>50	>50	>50	>50	>50	>50	>50	>50	>50	>50	>50	>50
		11	COOH replaced by CN Tiophene replaced by tiazol Phenyl group	405.48	>50	>50	>50	>50	>50	>50	>50	>50	>50	>50	>50	>50	>50	>50	>50	>50
		4	One tiophene group with a -CHO substituent and another with a tert-butyl substituent Tert-butyl group	454.69	>50	>50	>50	>50	>50	>50	>50	>50	>50	>50	>50	>50	>50	>50	>50	>50
		4	Extra tiophene with a -CHO subsituent Tert-butyl group	493.64	>50	>50	>50	>50	>50	1.56	6.25	3.125	12.5	3.125	6.25	>50	>50	>50	>50	>50
		4	Extra tiophene Tert-butyl group	465.63	>50	>50	>50	>50	>50	0.78	3.125	0.78	>50	3.125	3.125	>50	>50	>50	>50	>50
		this work	Tiophene group with a -CHO substituent COOH removed Bromophenyl group	514.23	>50	>50	>50	>50	>50	>50	>50	>50	>50	>50	>50	>50	>50	>50	>50	>50
		this work	Tiophene group with a -CHO substituent Bromophenyl group	581.28	>50	>50	>50	>50	>50	>50	>50	>50	>50	>50	>50	>50	>50	>50	>50	>50
		10	Tiophene group with a -CHO substituent Tert-butyl group	535.7	>50	>50	>50	>50	>50	>50	>50	>50	>50	>50	>50	>50	>50	>50	>50	>50
		10	Dioxane binding to tiophene Tert-butyl- phenyl group	593.74	>50	>50	>50	>50	>50	>50	>50	>50	>50	>50	>50	>50	>50	>50	>50	>50
		2	OTBDPS group binding to tiophene Phenyl group	691.92	>50	>50	>50	>50	>50	>50	>50	>50	>50	>50	>50	>50	>50	>50	>50	>50
		2	Same as 24 but the substituent binds in C4	691.92	>50	>50	>50	>50	>50	>50	>50	>50	>50	>50	>50	>50	>50	>50	>50	>50
		this work	OTBS gropup binding to tiophene Phenyl group	593.81	>50	>50	>50	>50	>50	>50	>50	>50	>50	>50	>50	>50	>50	>50	>50	>50
		this work	OTBS group binding to tiophene Tert-butyl group	527.8	>50	>50	>50	>50	>50	3.125	6.25	3.125	>50	>50	1.56	>50	>50	>50	>50	>50
		1	Two hexyl groups binding to tiophene Phenyl group	591.81	>50	>50	>50	>50	>50	>50	>50	>50	>50	>50	>50	>50	>50	>50	>50	>50
		1	Two hexyl groups binding to tiophene Tert-butyl group	551.83	>50	>50	>50	>50	>50	>50	>50	>50	>50	>50	>50	>50	>50	>50	>50	>50
		this work	Two hexyl groups binding to tiophene TCF ring added COOH replaced by CN Phenyl group	705.96	>50	>50	>50	>50	>50	>50	>50	>50	>50	>50	>50	>50	>50	>50	>50	>50
		12	TCF ring added COOH replaced by CN Phenyl group	619.76	>50	>50	>50	>50	>50	>50	>50	>50	>50	>50	>50	>50	>50	>50	>50	>50
		3	COOH replaced by a phosphonic acid Phenyl group	459.456	>50	>50	>50	>50	>50	>50	>50	>50	>50	>50	>50	>50	>50	>50	>50	>50
		13	COOH replaced by CN Tiophene and three bonds removed Phenyl group	296.33	>50	>50	>50	>50	>50	>50	>50	>50	>50	>50	>50	>50	>50	>50	>50	>50
		this work	Same as 34 but with an extra phenyl and CN group	423.48	>50	>50	>50	>50	>50	>50	>50	>50	>50	>50	>50	>50	>50	>50	>50	>50
		this work		312.38	>50	>50	>50	>50	>50	>50	>50	>50	>50	>50	>50	>50	>50	>50	>50	>50
		this work	Two tiophenes united in a row Phenyl group	505.61	>50	>50	>50	>50	>50	>50	>50	>50	>50	>50	>50	>50	>50	>50	>50	>50
		this work	Tiophene replaced by a pyrrole Phenyl group	602.77	>50	>50	>50	>50	>50	>50	>50	>50	>50	>50	>50	>50	>50	>50	>50	>50
		this work	Tiophene replaced by a dithienothiophene ring Phenyl group	535.65	>50	>50	>50	>50	>50	>50	>50	>50	>50	>50	>50	>50	>50	>50	>50	>50
		this work	Same as 37 but removed a nitrogen atom and a hexyl group added	685.94	>50	>50	>50	>50	>50	1.56	>50	>50	>50	>50	>50	>50	>50	>50	>50	>50
		14	Similar to 11 but COOH groups replaced by CN	522.69				>50		>50	>50	>50	>50	>50	>50
		14	Similar to 19 but COOH groups replaced by CN	446.63				>50		>50	>50	>50	>50	>50	>50
		this work	Tiophene group removed Tert-butyl group	301.39				>50		12.5	>50	>50	>50	>50	>50
		15	Similar to 2 but tiophene replaced by tiazol Tert-butyl group	384.49				>50		12,5-6,25	12.5	25	50	12.5	12.5
		15	Similar to 2 but tiophene replaced by tiazol with N instead of C3 Tert-butyl group	384.49				>50		6.25	12.5	50-25	50	50	25
		15	Similar to 2 but tiophene replaced by furane Tert-butyl group	367.45				>50		12.5	25	50-12,5	25	12,5-6,25	12.5
		this work	OTBDPS group binding to tiophene Tert-butyl group	651.94				>50		50	>50	>50	>50	>50	50-12,5
		15	Tiophene replaced by a pyrrole with a N-CH3 Tert-butyl group	380.49				>50		12.5	12.5	25	12.5	50	25-12,5
